# Trophic niche partitioning in symbiotic marine invertebrates

**DOI:** 10.1101/2024.02.05.578332

**Authors:** Isis Guibert, Inga Elizabeth Conti-Jerpe, Leonard Pons, Kuselah Tayaban, Sherry Lyn Sayco, Patrick Cabaitan, Cecilia Conaco, David Michael Baker

## Abstract

Fierce competition for food and space underpins coral reefs’ biodiversity - supported by photosymbiotic foundational species. In contrast to other ecosystems, there is scant evidence that competition is mitigated by niche partitioning. Indeed, the dynamic evolutionary lineages of symbiotic partners and their syntrophy create layers of nutritional complexity that obfuscate patterns that structurn reef communities. As conspicuous members of Indo-Pacific reefs - giant clams co-occur with reef-building corals and similarly associate with algal symbionts. Using a common garden experiment, we analyzed stable isotope values from six giant clam species in the Philippines. These data, along with published data from ten sympatric corals, were used to calculate a novel metric - the Host Evaluation: Reliance on Symbionts (HERS) index - to assess variations in relative trophic strategies. Consistent with trophic niche partitioning – all species fell along an autotrophy-heterotrophy gradient with little overlap. We found a significant phylogenetic signal in clam HERS score, highlighting the role of selection in their nutritional ecology. We conclude that niche partitioning comes with tradeoffs, where predominantly autotrophic species showed higher growth rates but higher susceptibility to stress and consequently - greater conservation concern.

**Teaser:** Trophic niche partitioning plays a role in symbiotic marine invertebrate evolution with benefits and costs.
