## Supplementary 2 for "Trophic niche partitioning in symbiotic marine invertebrates"

### Sheet: Supplementary _ Guibertetal_SIA
Title: Trophic niche partitioning in the evolution of giant clams Guibert Isis†, Conti-Jerpe Inga†, Pons Leonard, Tayaban Kuselah, Sayco Sherry Lyn, Cabaitan Patrick, Conaco Cecilia, Baker M. David. Supplementary : Stable Isotope data of 6 giant clams species (Tridacna gigas, Tridacna derasa, Hippopus porcellanus, Hippopus hippopus, Tridacna maxima and Tridacna squamosa) and of particulate organi…
Species	Type	d13C	d15N	C%	N%
Hippopus hippopus	Host	-15.3393	4.97681	44.81	7.9
Hippopus hippopus	Symbiont	-15.9163	4.55106	47.69	9.19
Hippopus hippopus	Host	-15.8556	5.64584	45.25	8.82
Hippopus hippopus	Symbiont	-17.5148	4.72762	51.9	9.72
Hippopus hippopus	Host	-15.99	4.69125	49.17	6.83
Hippopus hippopus	Symbiont	-17.1047	3.62752	36.82	7.15
Hippopus hippopus	Host	-14.7016	5.30119	46.59	8.41
Hippopus hippopus	Symbiont	-16.1876	3.98652	47.39	9.51
Hippopus hippopus	Host	-15.6608	4.95097	48.53	5.71
Hippopus hippopus	Symbiont	-16.4814	4.16926	48.46	8.22
Hippopus hippopus	Host	-14.5598	5.16941	47.93	7.34
Hippopus hippopus	Symbiont	-14.9445	5.28091	52.64	8.38
Hippopus hippopus	Host	-13.7197	5.7472	41.73	10.52
Hippopus hippopus	Symbiont	-15.367	4.3723	48.38	8.9
Hippopus hippopus	Host	-13.5982	5.70666	38.44	9.72
Hippopus hippopus	Symbiont	-15.5519	4.8653	49.75	9.02
Hippopus hippopus	Host	-15.3595	5.36201	42.91	8.57
Hippopus hippopus	Symbiont	-17.221	4.38245	49.85	9.3
Hippopus hippopus	Host	-14.0141	5.48144	37.83	9.18
Hippopus hippopus	Symbiont	-16.5237	4.9464	52.14	9.68
Hippopus hippopus	Host	-13.3305	5.01188	42.72	9.2
Hippopus hippopus	Symbiont	-14.3336	4.17941	46.14	8.91
Hippopus hippopus	Host	-15.0255	5.14913	43.12	7.23
Hippopus hippopus	Symbiont	-16.4629	4.5612	51.17	8.96
Hippopus hippopus	Host	-16.37	4.95097	47	7.13
Hippopus hippopus	Symbiont	-17.4946	4.30123	51.44	8.81
Hippopus hippopus	Host	-15.1773	5.40255	45.71	8.92
Hippopus hippopus	Symbiont	-16.6537	4.67686	45.66	9.19
Hippopus hippopus	Host	-16.2079	5.22508	48.42	7.24
Hippopus hippopus	Symbiont	-17.3527	4.45351	44.32	7.65
Hippopus hippopus	Symbiont	-17.8342	3.61739	45.31	9.26
Hippopus hippopus	Host	-15.0862	5.62556	42.77	10.48
Hippopus hippopus	Host	-15.9343	4.82914	43.5	6.85
Hippopus hippopus	Symbiont	-16.4612	4.41291	48.06	9.27
Hippopus hippopus	Host	-14.2359	5.56474	37.41	10.58
Hippopus hippopus	Symbiont	-16.6537	4.36215	46.06	9.62
Hippopus hippopus	Host	-15.3292	5.38228	41.25	9.56
Hippopus hippopus	Symbiont	-16.7043	4.35199	53.12	8.77
Hippopus hippopus	Host	-15.1875	5.03763	47.26	7.16
Hippopus hippopus	Symbiont	-15.7543	4.61188	51.4	10.67
Hippopus hippopus	Symbiont	-16.6791	4.19484	45.2	7.02
Hippopus hippopus	Host	-14.8737	5.139	42.11	6.86
Hippopus hippopus	Host	-15.1267	5.09845	49.78	8.49
Hippopus hippopus	Symbiont	-16.4105	4.50428	43.83	7.09
Hippopus hippopus	Host	-16.2908	5.12886	45.03	8.68
Hippopus hippopus	Symbiont	-17.0285	4.47382	46.89	9.1
Hippopus hippopus	Symbiont	-16.7905	4.32654	47.96	8.44
Hippopus hippopus	Host	-16.0681	4.92612	47.83	7.44
Hippopus hippopus	Host	-15.9973	5.0579	45.11	8.31
Hippopus hippopus	Symbiont	-17.3426	4.51443	46.36	8.75
Hippopus porcelanus	Host	-16.8273	4.73352	46.11	7.66
Hippopus porcelanus	Symbiont	-17.9201	4.43321	45.29	7.69
Hippopus porcelanus	Host	-16.4933	4.85517	49.25	8.62
Hippopus porcelanus	Symbiont	-17.6372	4.62202	47.99	8.59
Hippopus porcelanus	Host	-16.8273	4.90585	47.29	8.42
Hippopus porcelanus	Symbiont	-17.7175	4.52458	58.06	10.46
Hippopus porcelanus	Symbiont	-17.8801	4.3686	44.67	7.62
Hippopus porcelanus	Host	-16.7362	4.81462	51.42	7.52
Hippopus porcelanus	Host	-16.2807	4.87544	49.52	7.42
Hippopus porcelanus	Symbiont	-17.5655	4.52458	48.65	8.42
Hippopus porcelanus	Symbiont	-17.4448	4.66257	48.39	7.45
Hippopus porcelanus	Host	-16.6233	4.58549	39.66	5.96
Hippopus porcelanus	Host	-16.8577	4.71325	45.17	7.77
Hippopus porcelanus	Symbiont	-17.7782	4.53473	45.87	8.57
Hippopus porcelanus	Host	-17.3638	4.58147	48.18	7.43
Hippopus porcelanus	Symbiont	-18.1129	4.54093	51.31	8.68
Hippopus porcelanus	Host	-17.0387	4.74793	43.36	7.47
Hippopus porcelanus	Symbiont	-18.0417	4.16926	43.63	7.79
Hippopus porcelanus	Symbiont	-17.7073	4.66671	46.73	7.81
Hippopus porcelanus	Host	-16.6148	4.78421	53.6	8.85
Hippopus porcelanus	Host	-17.131	4.78421	42.47	8.76
Hippopus porcelanus	Symbiont	-19.379	3.89515	44.01	7.62
Hippopus porcelanus	Host	-17.0488	4.69717	44.79	7.55
Hippopus porcelanus	Symbiont	-17.9404	4.1591	37.72	6.94
Hippopus porcelanus	Host	-16.797	4.71325	46.86	6.98
Hippopus porcelanus	Symbiont	-17.8194	4.58147	52.02	9.12
Hippopus porcelanus	Host	-16.797	4.72339	50.29	6.91
Hippopus porcelanus	Symbiont	-17.91	4.16926	47.04	7.52
Hippopus porcelanus	Host	-16.8071	4.82476	42.84	7.03
Hippopus porcelanus	Symbiont	-17.3942	4.64229	47.32	8.88
Hippopus porcelanus	Host	-15.7746	5.22009	41.39	9.59
Hippopus porcelanus	Symbiont	-17.7175	4.53473	47.12	7.87
Hippopus porcelanus	Host	-16.3497	4.93066	41.2	8.17
Hippopus porcelanus	Symbiont	-18.0619	3.73271	45.8	8.49
Hippopus porcelanus	Symbiont	-17.0905	4.30778	42.17	7.85
Hippopus porcelanus	Host	-16.1795	5.0579	47.01	8.94
Hippopus porcelanus	Symbiont	-17.4246	4.34833	43.08	7.53
Hippopus porcelanus	Host	-16.4528	4.6727	48.11	8.12
Hippopus porcelanus	Host	-16.7651	4.71747	48.86	7.44
Hippopus porcelanus	Symbiont	-17.2413	4.65656	67.46	11.47
Hippopus porcelanus	Host	-16.5523	4.71747	49.29	7.49
Hippopus porcelanus	Symbiont	-17.3021	4.20986	46.34	8.29
Hippopus porcelanus	Host	-17.951	4.57134	50.21	7.43
Hippopus porcelanus	Symbiont	-18.5381	3.94591	42.22	7.41
Hippopus porcelanus	Host	-16.8577	4.82476	46.38	8.5
Hippopus porcelanus	Symbiont	-18.3458	4.68284	46.34	8.53
Tridacna derasa	Host	-11.0068	5.03033	43.73	10.04
Tridacna derasa	Symbiont	-11.8342	4.53842	48.54	7.52
Tridacna derasa	Host	-11.8687	4.69714	48.36	7.19
Tridacna derasa	Symbiont	-12.7962	4.3463	44.64	8.55
Tridacna derasa	Host	-14.3835	4.37405	44.43	6.56
Tridacna derasa	Symbiont	-14.4671	4.24518	44.43	7.47
Tridacna derasa	Host	-12.7002	4.2024	13.25	2.44
Tridacna derasa	Symbiont	-12.8874	4.33619	47.31	8.47
Tridacna derasa	Symbiont	-12.8118	4.33366	49.42	7.49
Tridacna derasa	Host	-12.1932	4.98994	43.78	8.17
Tridacna derasa	Host	-12.7205	4.56588	43.34	6.7
Tridacna derasa	Symbiont	-13.414	4.32608	45.72	7.75
Tridacna derasa	Symbiont	-12.9233	4.41443	48.26	9.33
Tridacna derasa	Host	-12.1222	4.86878	26.45	7.09
Tridacna derasa	Host	-12.4264	4.45482	43.54	5.88
Tridacna derasa	Symbiont	-12.857	4.0834	45.04	7.27
Tridacna derasa	Host	-11.8991	5.18178	32.96	9.76
Tridacna derasa	Symbiont	-13.3532	4.54853	45.13	8.52
Tridacna derasa	Symbiont	-12.8422	4.55579	49.02	9.38
Tridacna derasa	Host	-10.9865	4.94956	30.05	8.65
Tridacna derasa	Host	-12.4873	4.53559	44.31	6.9
Tridacna derasa	Symbiont	-13.1405	4.52831	46.85	7.5
Tridacna derasa	Host	-13.3492	4.61637	47.4	7.94
Tridacna derasa	Symbiont	-13.9304	4.15418	48.14	8.58
Tridacna derasa	Host	-13.5622	4.14183	49.01	6.25
Tridacna derasa	Symbiont	-13.6975	4.0834	48.27	6.55
Tridacna derasa	Host	-12.6292	4.39424	45.59	6.73
Tridacna derasa	Symbiont	-12.9886	4.2553	49.27	8.19
Tridacna derasa	Host	-12.6191	4.90917	49.99	7.67
Tridacna derasa	Symbiont	-13.1304	4.42719	47.89	8.49
Tridacna derasa	Symbiont	-12.2439	4.40434	48.79	8.41
Tridacna derasa	Host	-11.0271	4.87888	39.25	9.88
Tridacna derasa	Host	-12.4467	4.33366	45.25	6.98
Tridacna derasa	Symbiont	-12.5329	4.0834	48.36	8.13
Tridacna derasa	Symbiont	-12.3507	4.50809	47.64	7.17
Tridacna derasa	Host	-11.3785	5.01367	39.63	11.25
Tridacna derasa	Host	-13.0247	4.61637	43.23	6.63
Tridacna derasa	Symbiont	-12.9481	4.31597	54.14	6.57
Tridacna derasa	Host	-12.7408	4.83849	50.79	7.73
Tridacna derasa	Symbiont	-14.3861	4.21485	47.03	7.89
Tridacna derasa	Symbiont	-13.1363	4.23269	47.19	8.24
Tridacna derasa	Host	-11.6456	5.19188	44.15	10.14
Tridacna derasa	Host	-11.3008	4.76782	47.87	8.49
Tridacna derasa	Symbiont	-12.5836	4.29574	49.05	8.22
Tridacna derasa	Symbiont	-12.614	4.67998	47.78	8.2
Tridacna derasa	Host	-10.2342	5.18557	40.86	10.64
Tridacna derasa	Symbiont	-13.6165	3.95195	50.46	7.12
Tridacna derasa	Host	-11.4291	4.97322	41.4	11.48
Tridacna derasa	Host	-13.6129	4.60627	47.49	7.57
Tridacna derasa	Symbiont	-14.5583	4.00251	45.98	7.89
Tridacna derasa	Host	-13.1768	4.55579	47.41	8.39
Tridacna derasa	Symbiont	-13.3431	4.52831	46.85	9.71
Tridacna derasa	Host	-12.1729	4.68704	51.81	6.93
Tridacna derasa	Symbiont	-12.6443	4.37664	48.46	7.85
Tridacna derasa	Symbiont	-12.8165	4.53842	50.9	9.24
Tridacna derasa	Host	-12.1886	4.71032	41.89	6.4
Tridacna gigas	Host	-14.0547	5.14192	47.26	7.96
Tridacna gigas	Symbiont	-14.6321	4.87939	42.27	7.3
Tridacna gigas	Host	-14.5713	5.60641	40.77	6.34
Tridacna gigas	Symbiont	-15.0677	5.06114	45.84	7.28
Tridacna gigas	Host	-14.1706	5.16159	36.2	8.55
Tridacna gigas	Symbiont	-14.5559	5.20197	44.63	8.36
Tridacna gigas	Host	-14.7536	4.78851	42.82	6.69
Tridacna gigas	Symbiont	-14.9968	4.89958	48.44	7.49
Tridacna gigas	Host	-15.1994	4.71783	47.94	6.86
Tridacna gigas	Symbiont	-15.7464	4.8188	48.23	8.72
Tridacna gigas	Host	-14.3282	4.16246	18.55	2.91
Tridacna gigas	Symbiont	-14.5206	4.77841	47.34	8.29
Tridacna gigas	Host	-13.7305	5.05105	42.86	10.94
Tridacna gigas	Symbiont	-15.0272	4.76831	46.41	7.82
Tridacna gigas	Host	-14.5612	4.86929	45.74	6.93
Tridacna gigas	Symbiont	-15.0981	4.89958	47.3	6.98
Tridacna gigas	Host	-16.6986	4.67744	42.86	7.12
Tridacna gigas	Symbiont	-16.6986	4.78851	47.5	9.35
Tridacna gigas	Host	-10.2052	5.28329	37.88	11.88
Tridacna gigas	Symbiont	-11.4309	4.86929	47.9	8.47
Tridacna gigas	Host	-13.3557	5.05105	39.23	7.77
Tridacna gigas	Symbiont	-13.9027	4.93997	47.39	7.09
Tridacna gigas	Host	-15.635	4.44519	35.61	5.38
Tridacna gigas	Symbiont	-15.5438	4.64714	47.9	7.02
Tridacna gigas	Host	-15.25	4.47548	41.56	4.41
Tridacna gigas	Symbiont	-14.9866	4.93997	48.58	7.15
Tridacna gigas	Host	-13.5684	5.37417	41.01	10.79
Tridacna gigas	Symbiont	-15.1183	4.839	42.56	7.97
Tridacna gigas	Host	-14.5206	5.10153	40.71	7.31
Tridacna gigas	Symbiont	-15.1285	4.839	48.42	7.18
Tridacna gigas	Host	-12.9132	4.70724	28.88	6.19
Tridacna gigas	Symbiont	-13.045	4.8183	43.24	7.85
Tridacna gigas	Host	-15.1487	4.64714	45.13	7.67
Tridacna gigas	Symbiont	-15.7261	4.65724	44.03	8.38
Tridacna gigas	Host	-14.2876	5.03085	45.22	7.11
Tridacna gigas	Symbiont	-14.6625	4.85919	44.53	8.07
Tridacna gigas	Host	-13.5926	5.1313	41.42	7.09
Tridacna gigas	Symbiont	-13.8157	4.84859	46.5	8.5
Tridacna gigas	Host	-14.8853	5.2227	39.48	5.79
Tridacna gigas	Symbiont	-14.9056	4.73802	48.36	7.62
Tridacna gigas	Host	-15.3513	4.8087	37.45	7.08
Tridacna gigas	Symbiont	-15.8882	5.02075	48.3	8.17
Tridacna gigas	Host	-13.5988	5.19241	41.15	10.39
Tridacna gigas	Symbiont	-15.6046	4.84909	46.56	8.34
Tridacna gigas	Host	-15.5193	4.60627	31.63	5.79
Tridacna gigas	Symbiont	-15.6105	4.92936	45.08	8.81
Tridacna gigas	Host	-14.6118	5.16212	43.81	7.95
Tridacna gigas	Symbiont	-14.9157	4.8188	43.53	7.41
Tridacna gigas	Host	-15.7059	4.839	45.39	8.57
Tridacna gigas	Symbiont	-16.4251	4.60675	49.35	9.09
Tridacna gigas	Host	-14.0547	5.48524	37.35	6.94
Tridacna gigas	Symbiont	-14.7536	4.96017	47.67	7.42
Tridacna gigas	Host	-15.7261	4.78851	41.14	6.58
Tridacna gigas	Symbiont	-15.9693	4.97027	47.45	8.53
Tridacna maxima	Symbiont	-20.0129	4.29615	44.83	7.6
Tridacna maxima	Host	-17.7633	4.36706	55.09	5.36
Tridacna maxima	Host	-16.5777	4.93438	45.77	10.9
Tridacna maxima	Symbiont	-18.3916	3.97196	40.69	7.12
Tridacna maxima	Host	-17.7937	4.45824	47.57	5.34
Tridacna maxima	Symbiont	-18.9489	4.50889	50.44	8.91
Tridacna maxima	Host	-17.0844	4.73177	48.63	8.24
Tridacna maxima	Symbiont	-18.4118	4.0834	51.47	9.52
Tridacna maxima	Host	-17.0439	4.73177	53.2	7.83
Tridacna maxima	Symbiont	-18.2396	4.03275	45.88	4.51
Tridacna maxima	Host	-18.27	4.71151	52.59	9.04
Tridacna maxima	Symbiont	-20.1446	4.14419	52.19	9.21
Tridacna maxima	Host	-18.2294	4.29615	52.21	5.15
Tridacna maxima	Symbiont	-19.4049	3.7187	34.61	5.24
Tridacna maxima	Host	-18.5132	4.80268	46.88	8.76
Tridacna maxima	Symbiont	-17.5201	4.38732	51.36	7.77
Tridacna maxima	Host	-17.9356	4.93438	50.1	9.46
Tridacna maxima	Symbiont	-18.655	4.25562	50.41	8.38
Tridacna squamosa	Symbiont	-14.4687	4.5612	45.58	6.62
Tridacna squamosa	Host	-13.2641	5.23023	47.94	8.45
Tridacna squamosa	Symbiont	-14.7623	4.76394	50.3	7.92
Tridacna squamosa	Host	-12.4442	5.59515	44.72	11.85
Tridacna squamosa	Symbiont	-18.3713	4.00236	46.42	8.06
Tridacna squamosa	Host	-15.6126	5.12886	41.11	11.01
Tridacna squamosa	Symbiont	-15.7367	3.99223	43.16	6.09
Tridacna squamosa	Host	-13.9626	5.20995	35.86	8.88
Tridacna squamosa	Symbiont	-17.814	3.86053	49.04	7.85
Tridacna squamosa	Host	-16.3819	4.69298	42.37	8.4
Tridacna squamosa	Symbiont	-16.7905	4.32654	44.16	7.57
Tridacna squamosa	Host	-16.213	4.95464	38.62	7.34
Tridacna squamosa	Symbiont	-15.8178	4.43798	48.8	8.97
Tridacna squamosa	Host	-15.6025	4.97681	37.51	6.59
Tridacna squamosa	Symbiont	-16.0508	4.51902	47.99	8.1
Tridacna squamosa	Host	-15.6531	4.9464	33.34	6.19
Tridacna squamosa	Host	-14.1255	5.137	41.61	11.78
Tridacna squamosa	Symbiont	-14.9141	4.30778	48.12	8.12
Tridacna squamosa	Symbiont	-18.5841	4.25562	50.74	8.76
Tridacna squamosa	Host	-16.1997	4.98694	37.47	10.17
Tridacna squamosa	Host	-13.8925	4.91412	40.14	9.24
Tridacna squamosa	Symbiont	-15.8353	4.39901	48.08	9.72
Tridacna squamosa	Symbiont	-15.9264	4.61188	50.53	8.69
Tridacna squamosa	Host	-15.2077	4.64229	46.33	5.23
Tridacna squamosa	Symbiont	-18.5132	4.09353	48.39	8.1
Tridacna squamosa	Host	-16.1795	5.03763	45.79	11.13
Tridacna squamosa	Symbiont	-16.1289	4.53079	50.18	8.48
Tridacna squamosa	Host	-13.173	5.45324	42.53	12.25
Tridacna squamosa	Symbiont	-18.8114	4.12532	47.87	8.38
Tridacna squamosa	Host	-15.5924	5.139	44.24	12.19
Tridacna squamosa	Symbiont	-18.1838	3.83135	49.83	6.85
Tridacna squamosa	Host	-15.6632	4.95653	45.04	10.94
Tridacna squamosa	Symbiont	-15.5543	4.6102	51.18	6.9
Tridacna squamosa	Host	-15.1571	4.57134	35.32	3.82
Tridacna squamosa	Symbiont	-15.0679	4.37719	43.95	7.26
Tridacna squamosa	Host	-12.7276	5.26064	44.03	12.39
Tridacna squamosa	Symbiont	-15.3089	4.29764	53.22	9.44
Tridacna squamosa	Host	-13.0516	5.01736	45.39	11.1
Tridacna squamosa	Symbiont	-18.2547	3.9834	48.01	8.47
Tridacna squamosa	Host	-15.3393	4.99708	43.78	12.72
Tridacna squamosa	Symbiont	-17.6113	4.20497	47.3	7.11
Tridacna squamosa	Host	-15.643	5.29105	41.66	11.18
Tridacna squamosa	Symbiont	-15.6354	4.31641	45.75	7.85
Tridacna squamosa	Host	-14.3675	4.88558	38.55	8.6
Tridacna squamosa	Host	-14.0242	5.2687	41.5	12.49
Tridacna squamosa	Symbiont	-15.9698	4.32654	46.16	7.55
Tridacna squamosa	Symbiont	-16.2332	4.26576	52.33	7.39
Tridacna squamosa	Host	-15.2583	4.38887	42.55	4.88
Tridacna squamosa	Symbiont	-18.9185	3.60726	47.37	8.18
Tridacna squamosa	Host	-17.4651	4.72339	43.38	8.29
Tridacna squamosa	Symbiont	-17.7431	3.88079	49.9	8.61
Tridacna squamosa	Host	-15.5822	4.80448	41.44	10.6
NA	Seawater	-16.8	2	1	0.1
NA	Seawater	-20.7	1.4	0.9	0.1
NA	Seawater	-18.9	4.4	1	0.1
NA	Seawater	-17.2	1.5	0.7	0.1
NA	Seawater	-20.8	1.9	1.1	0.2
NA	Seawater	-19.1	1.7	1.2	0.2

### Sheet: Supplemetary_Guibertetal_HERS
Title: Trophic niche partitioning in the evolution of giant clams Guibert Isis†, Conti-Jerpe Inga†, Pons Leonard, Tayaban Kuselah, Sayco Sherry Lyn, Cabaitan Patrick, Conaco Cecilia, Baker M. David. Supplementary : HERS means, standard deviation values and credible intervals of 6 giant clams species (Tridacna gigas, Tridacna derasa, Hippopus porcellanus, Hippopus hippopus, Tridacna maxima and Tri…
Phylum	Species	HERS_average	HERS_sd	CI	CI_low	CI_high
Mollusca	Hippopus hippopus	0.255382	0.0524574	0.89	0.1756575	0.3430268
Mollusca	Hippopus porcelanus	0.262933	0.0612572	0.89	0.180013	0.3678788
Mollusca	Tridacna derasa	0.347724	0.0293356	0.89	0.3130231	0.3958556
Mollusca	Tridacna gigas	0.523372	0.090119	0.89	0.4087947	0.6420776
Mollusca	Tridacna maxima	0.109609	0.133815	0.89	0	0.3005073
Mollusca	Tridacna squamosa	0.183671	0.0789312	0.89	0.06063924	0.3112485
Cnidaria	Acropora spp.	0.970344	0.0246405	0.89	0.93914	1
Cnidaria	Favites spp.	0.332686	0.016927	0.89	0.3054765	0.3589817
Cnidaria	Goniopora spp.	0.87154	0.0235488	0.89	0.8352158	0.908513
Cnidaria	Pavona spp.	0.6191	0.0312969	0.89	0.5716214	0.6682581
Cnidaria	Platygyra spp.	0.199069	0.018398	0.89	0.1698577	0.2279359
Cnidaria	Porites spp.	0.809228	0.020817	0.89	0.7729286	0.839413
Cnidaria	Turbinaria spp.	0.331646	0.0229529	0.89	0.2965425	0.3696092
Cnidaria	Galaxea fascicularis	0.428943	0.0338172	0.89	0.3696092	0.473344
Cnidaria	Pachyseris speciosa	0.868126	0.0326479	0.89	0.8124626	0.9161423
Cnidaria	Pocillopora verrucosa	0.515977	0.0608566	0.89	0.413255	0.6111489
