## Supplementary 3 for "Trophic niche partitioning in symbiotic marine invertebrates"

### Sheet: S2a
Title: Trophic niche partitioning in the evolution of giant clams Guibert Isis†, Conti-Jerpe Inga†, Pons Leonard, Tayaban Kuselah, Sayco Sherry Lyn, Cabaitan Patrick, Conaco Cecilia, Baker M. David. Supplementary data 2: Description of the giant clam samples Sheet 1
Sample	Species	Birth date	Life stage	Date of collection	Wet weight mantle (g)	Site Coordinates	Type of analysis
69	H. hippopus	2016-06-21	Adult	2019-11-14	0.14206	12°05'13.62" N, 121°20'45.66" E	Stable Isotopes
70	H. hippopus	2016-06-21	Adult	2019-11-14	0.11168	12°05'13.62" N, 121°20'45.66" E	Stable Isotopes
71	H. hippopus	2016-06-21	Adult	2019-11-14	0.17492	12°05'13.62" N, 121°20'45.66" E	Stable Isotopes
80	H. hippopus	2016-06-21	Adult	2019-11-14	0.11776	12°05'13.62" N, 121°20'45.66" E	Stable Isotopes
82	H. hippopus	2016-06-21	Adult	2019-11-14	0.11905	12°05'13.62" N, 121°20'45.66" E	Stable Isotopes
84	H. hippopus	2016-06-21	Adult	2019-11-14	0.13115	12°05'13.62" N, 121°20'45.66" E	Stable Isotopes
86	H. hippopus	2016-06-21	Adult	2019-11-14	0.09427	12°05'13.62" N, 121°20'45.66" E	Stable Isotopes
87	H. hippopus	2016-06-21	Adult	2019-11-14	0.13073	12°05'13.62" N, 121°20'45.66" E	Stable Isotopes
88	H. hippopus	2016-06-21	Adult	2019-11-14	0.19396	12°05'13.62" N, 121°20'45.66" E	Stable Isotopes
90	H. hippopus	2016-06-21	Adult	2019-11-14	0.11659	12°05'13.62" N, 121°20'45.66" E	Stable Isotopes
92	H. hippopus	2016-06-21	Adult	2019-11-14	0.16037	12°05'13.62" N, 121°20'45.66" E	Stable Isotopes
96	H. hippopus	2016-06-21	Adult	2019-11-14	0.11707	12°05'13.62" N, 121°20'45.66" E	Stable Isotopes
97	H. hippopus	2016-06-21	Adult	2019-11-14	0.1644	12°05'13.62" N, 121°20'45.66" E	Stable Isotopes
100	H. hippopus	2016-06-21	Adult	2019-11-14	0.17056	12°05'13.62" N, 121°20'45.66" E	Stable Isotopes
101	H. hippopus	2016-06-21	Adult	2019-11-14	0.15725	12°05'13.62" N, 121°20'45.66" E	Stable Isotopes
105	H. hippopus	2016-06-21	Adult	2019-11-14	0.08544	12°05'13.62" N, 121°20'45.66" E	Stable Isotopes
106	H. hippopus	2016-06-21	Adult	2019-11-14	0.1263	12°05'13.62" N, 121°20'45.66" E	Stable Isotopes
107	H. hippopus	2016-06-21	Adult	2019-11-14	0.10468	12°05'13.62" N, 121°20'45.66" E	Stable Isotopes
114	H. hippopus	2016-06-21	Adult	2019-11-14	0.156	12°05'13.62" N, 121°20'45.66" E	Stable Isotopes
116	H. hippopus	2016-06-21	Adult	2019-11-14	0.14166	12°05'13.62" N, 121°20'45.66" E	Stable Isotopes
117	H. hippopus	2016-06-21	Adult	2019-11-14	0.12944	12°05'13.62" N, 121°20'45.66" E	Stable Isotopes
119	H. hippopus	2016-06-21	Adult	2019-11-14	0.22809	12°05'13.62" N, 121°20'45.66" E	Stable Isotopes
125	H. hippopus	2016-06-21	Adult	2019-11-14	0.14824	12°05'13.62" N, 121°20'45.66" E	Stable Isotopes
127	H. hippopus	2016-06-21	Adult	2019-11-14	0.18277	12°05'13.62" N, 121°20'45.66" E	Stable Isotopes
130	H. hippopus	2016-06-21	Adult	2019-11-14	0.15823	12°05'13.62" N, 121°20'45.66" E	Stable Isotopes
52	H. porcellanus	2016-09-08	Adult	2019-11-14	0.16709	12°05'13.62" N, 121°20'45.66" E	Stable Isotopes
66	H. porcellanus	2016-09-08	Adult	2019-11-14	0.16657	12°05'13.62" N, 121°20'45.66" E	Stable Isotopes
75	H. porcellanus	2016-09-08	Adult	2019-11-14	0.16902	12°05'13.62" N, 121°20'45.66" E	Stable Isotopes
103	H. porcellanus	2016-09-08	Adult	2019-11-14	0.15784	12°05'13.62" N, 121°20'45.66" E	Stable Isotopes
121	H. porcellanus	2016-09-08	Adult	2019-11-14	0.1676	12°05'13.62" N, 121°20'45.66" E	Stable Isotopes
122	H. porcellanus	2016-09-08	Adult	2019-11-14	0.29279	12°05'13.62" N, 121°20'45.66" E	Stable Isotopes
139	H. porcellanus	2016-09-08	Adult	2019-11-14	0.1248	12°05'13.62" N, 121°20'45.66" E	Stable Isotopes
143	H. porcellanus	2016-09-08	Adult	2019-11-14	0.16444	12°05'13.62" N, 121°20'45.66" E	Stable Isotopes
147	H. porcellanus	2016-09-08	Adult	2019-11-14	0.21611	12°05'13.62" N, 121°20'45.66" E	Stable Isotopes
148	H. porcellanus	2016-09-08	Adult	2019-11-14	0.16005	12°05'13.62" N, 121°20'45.66" E	Stable Isotopes
149	H. porcellanus	2016-09-08	Adult	2019-11-14	0.23483	12°05'13.62" N, 121°20'45.66" E	Stable Isotopes
150	H. porcellanus	2016-09-08	Adult	2019-11-14	0.16095	12°05'13.62" N, 121°20'45.66" E	Stable Isotopes
151	H. porcellanus	2016-09-08	Adult	2019-11-14	0.17427	12°05'13.62" N, 121°20'45.66" E	Stable Isotopes
154	H. porcellanus	2016-09-08	Adult	2019-11-14	0.16329	12°05'13.62" N, 121°20'45.66" E	Stable Isotopes
156	H. porcellanus	2016-09-08	Adult	2019-11-14	0.15708	12°05'13.62" N, 121°20'45.66" E	Stable Isotopes
157	H. porcellanus	2016-09-08	Adult	2019-11-14	0.17849	12°05'13.62" N, 121°20'45.66" E	Stable Isotopes
158	H. porcellanus	2016-09-08	Adult	2019-11-14	0.15157	12°05'13.62" N, 121°20'45.66" E	Stable Isotopes
159	H. porcellanus	2016-09-08	Adult	2019-11-14	0.10506	12°05'13.62" N, 121°20'45.66" E	Stable Isotopes
161	H. porcellanus	2016-09-08	Adult	2019-11-14	0.16084	12°05'13.62" N, 121°20'45.66" E	Stable Isotopes
162	H. porcellanus	2016-09-08	Adult	2019-11-14	0.1583	12°05'13.62" N, 121°20'45.66" E	Stable Isotopes
164	H. porcellanus	2016-09-08	Adult	2019-11-14	0.25331	12°05'13.62" N, 121°20'45.66" E	Stable Isotopes
169	H. porcellanus	2016-09-08	Adult	2019-11-14	0.14735	12°05'13.62" N, 121°20'45.66" E	Stable Isotopes
170	H. porcellanus	2016-09-08	Adult	2019-11-14	0.29334	12°05'13.62" N, 121°20'45.66" E	Stable Isotopes
10	T. derasa	2015-03-10	Adult	2019-11-12	0.06342	12°05'13.62" N, 121°20'45.66" E	Stable Isotopes
17	T. derasa	2015-03-10	Adult	2019-11-12	0.1271	12°05'13.62" N, 121°20'45.66" E	Stable Isotopes
21	T. derasa	2015-03-10	Adult	2019-11-12	0.14388	12°05'13.62" N, 121°20'45.66" E	Stable Isotopes
22	T. derasa	2015-03-10	Adult	2019-11-12	0.13056	12°05'13.62" N, 121°20'45.66" E	Stable Isotopes
24	T. derasa	2015-03-10	Adult	2019-11-12	0.06676	12°05'13.62" N, 121°20'45.66" E	Stable Isotopes
26	T. derasa	2015-03-10	Adult	2019-11-12	0.13913	12°05'13.62" N, 121°20'45.66" E	Stable Isotopes
27	T. derasa	2015-03-10	Adult	2019-11-12	0.04834	12°05'13.62" N, 121°20'45.66" E	Stable Isotopes
29	T. derasa	2015-03-10	Adult	2019-11-12	0.12289	12°05'13.62" N, 121°20'45.66" E	Stable Isotopes
33	T. derasa	2015-03-10	Adult	2019-11-12	0.06933	12°05'13.62" N, 121°20'45.66" E	Stable Isotopes
34	T. derasa	2015-03-10	Adult	2019-11-12	0.04635	12°05'13.62" N, 121°20'45.66" E	Stable Isotopes
35	T. derasa	2015-03-10	Adult	2019-11-12	0.10476	12°05'13.62" N, 121°20'45.66" E	Stable Isotopes
37	T. derasa	2015-03-10	Adult	2019-11-12	0.1165	12°05'13.62" N, 121°20'45.66" E	Stable Isotopes
39	T. derasa	2015-03-10	Adult	2019-11-12	0.20791	12°05'13.62" N, 121°20'45.66" E	Stable Isotopes
41	T. derasa	2015-03-10	Adult	2019-11-12	0.11348	12°05'13.62" N, 121°20'45.66" E	Stable Isotopes
42	T. derasa	2015-03-10	Adult	2019-11-12	0.09864	12°05'13.62" N, 121°20'45.66" E	Stable Isotopes
45	T. derasa	2015-03-10	Adult	2019-11-12	0.09183	12°05'13.62" N, 121°20'45.66" E	Stable Isotopes
46	T. derasa	2015-03-10	Adult	2019-11-12	0.0837	12°05'13.62" N, 121°20'45.66" E	Stable Isotopes
50	T. derasa	2015-03-10	Adult	2019-11-12	0.09433	12°05'13.62" N, 121°20'45.66" E	Stable Isotopes
53	T. derasa	2015-03-10	Adult	2019-11-12	0.14924	12°05'13.62" N, 121°20'45.66" E	Stable Isotopes
54	T. derasa	2015-03-10	Adult	2019-11-12	0.0927	12°05'13.62" N, 121°20'45.66" E	Stable Isotopes
55	T. derasa	2015-03-10	Adult	2019-11-12	0.05648	12°05'13.62" N, 121°20'45.66" E	Stable Isotopes
56	T. derasa	2015-03-10	Adult	2019-11-12	0.09383	12°05'13.62" N, 121°20'45.66" E	Stable Isotopes
58	T. derasa	2015-03-10	Adult	2019-11-12	0.0764	12°05'13.62" N, 121°20'45.66" E	Stable Isotopes
59	T. derasa	2015-03-10	Adult	2019-11-12	0.07495	12°05'13.62" N, 121°20'45.66" E	Stable Isotopes
60	T. derasa	2015-03-10	Adult	2019-11-12	0.16125	12°05'13.62" N, 121°20'45.66" E	Stable Isotopes
61	T. derasa	2015-03-10	Adult	2019-11-12	0.10002	12°05'13.62" N, 121°20'45.66" E	Stable Isotopes
65	T. derasa	2015-03-10	Adult	2019-11-12	0.10951	12°05'13.62" N, 121°20'45.66" E	Stable Isotopes
67	T. derasa	2015-03-10	Adult	2019-11-12	0.08666	12°05'13.62" N, 121°20'45.66" E	Stable Isotopes
3	T. gigas	2016-06-07	Adult	2019-11-27	0.11351	12°05'13.62" N, 121°20'45.66" E	Stable Isotopes
6	T. gigas	2016-06-07	Adult	2019-11-27	0.14614	12°05'13.62" N, 121°20'45.66" E	Stable Isotopes
16	T. gigas	2016-06-07	Adult	2019-11-27	0.02643	12°05'13.62" N, 121°20'45.66" E	Stable Isotopes
23	T. gigas	2016-06-07	Adult	2019-11-27	0.10306	12°05'13.62" N, 121°20'45.66" E	Stable Isotopes
30	T. gigas	2016-06-07	Adult	2019-11-27	0.14466	12°05'13.62" N, 121°20'45.66" E	Stable Isotopes
44	T. gigas	2016-06-07	Adult	2019-11-27	0.09062	12°05'13.62" N, 121°20'45.66" E	Stable Isotopes
48	T. gigas	2016-06-07	Adult	2019-11-27	0.12803	12°05'13.62" N, 121°20'45.66" E	Stable Isotopes
64	T. gigas	2016-06-07	Adult	2019-11-27	0.12034	12°05'13.62" N, 121°20'45.66" E	Stable Isotopes
68	T. gigas	2016-06-07	Adult	2019-11-27	0.09087	12°05'13.62" N, 121°20'45.66" E	Stable Isotopes
74	T. gigas	2016-06-07	Adult	2019-11-27	0.05233	12°05'13.62" N, 121°20'45.66" E	Stable Isotopes
76	T. gigas	2016-06-07	Adult	2019-11-27	0.06905	12°05'13.62" N, 121°20'45.66" E	Stable Isotopes
78	T. gigas	2016-06-07	Adult	2019-11-27	0.11995	12°05'13.62" N, 121°20'45.66" E	Stable Isotopes
85	T. gigas	2016-06-07	Adult	2019-11-27	0.09608	12°05'13.62" N, 121°20'45.66" E	Stable Isotopes
91	T. gigas	2016-06-07	Adult	2019-11-27	0.14769	12°05'13.62" N, 121°20'45.66" E	Stable Isotopes
102	T. gigas	2016-06-07	Adult	2019-11-27	0.06564	12°05'13.62" N, 121°20'45.66" E	Stable Isotopes
104	T. gigas	2016-06-07	Adult	2019-11-27	0.09951	12°05'13.62" N, 121°20'45.66" E	Stable Isotopes
110	T. gigas	2016-06-07	Adult	2019-11-27	0.18275	12°05'13.62" N, 121°20'45.66" E	Stable Isotopes
113	T. gigas	2016-06-07	Adult	2019-11-27	0.1139	12°05'13.62" N, 121°20'45.66" E	Stable Isotopes
124	T. gigas	2016-06-07	Adult	2019-11-27	0.10117	12°05'13.62" N, 121°20'45.66" E	Stable Isotopes
126	T. gigas	2016-06-07	Adult	2019-11-27	0.09089	12°05'13.62" N, 121°20'45.66" E	Stable Isotopes
128	T. gigas	2016-06-07	Adult	2019-11-27	0.05353	12°05'13.62" N, 121°20'45.66" E	Stable Isotopes
133	T. gigas	2016-06-07	Adult	2019-11-27	0.0737	12°05'13.62" N, 121°20'45.66" E	Stable Isotopes
135	T. gigas	2016-06-07	Adult	2019-11-27	0.05901	12°05'13.62" N, 121°20'45.66" E	Stable Isotopes
137	T. gigas	2016-06-07	Adult	2019-11-27	0.08201	12°05'13.62" N, 121°20'45.66" E	Stable Isotopes
141	T. gigas	2016-06-07	Adult	2019-11-27	0.11049	12°05'13.62" N, 121°20'45.66" E	Stable Isotopes
142	T. gigas	2016-06-07	Adult	2019-11-27	0.08935	12°05'13.62" N, 121°20'45.66" E	Stable Isotopes
166	T. gigas	2016-06-07	Adult	2019-11-27	0.07644	12°05'13.62" N, 121°20'45.66" E	Stable Isotopes
2	T. maxima	2015-03-10	Adult	2019-11-11	0.24365	12°05'08" N, 121°21'01"E	Stable Isotopes
4	T. maxima	2015-03-10	Adult	2019-11-11	0.08054	12°05'08" N, 121°21'01"E	Stable Isotopes
8	T. maxima	2015-03-10	Adult	2019-11-11	0.15679	12°05'08" N, 121°21'01"E	Stable Isotopes
9	T. maxima	2015-03-10	Adult	2019-11-11	0.21946	12°05'08" N, 121°21'01"E	Stable Isotopes
12	T. maxima	2015-03-10	Adult	2019-11-11	0.17783	12°05'08" N, 121°21'01"E	Stable Isotopes
13	T. maxima	2015-03-10	Adult	2019-11-11	0.13526	12°05'08" N, 121°21'01"E	Stable Isotopes
14	T. maxima	2015-03-10	Adult	2019-11-11	0.1869	12°05'08" N, 121°21'01"E	Stable Isotopes
15	T. maxima	2015-03-10	Adult	2019-11-11	0.14013	12°05'08" N, 121°21'01"E	Stable Isotopes
20	T. maxima	2015-03-10	Adult	2019-11-11	0.14602	12°05'08" N, 121°21'01"E	Stable Isotopes
19	T. squamosa	2016-02-02	Adult	2019-11-14	0.15835	12°05'13.62" N, 121°20'45.66" E	Stable Isotopes
32	T. squamosa	2016-02-02	Adult	2019-11-14	0.11544	12°05'13.62" N, 121°20'45.66" E	Stable Isotopes
38	T. squamosa	2016-02-02	Adult	2019-11-14	0.663	12°05'13.62" N, 121°20'45.66" E	Stable Isotopes
43	T. squamosa	2016-02-02	Adult	2019-11-14	0.1137	12°05'13.62" N, 121°20'45.66" E	Stable Isotopes
47	T. squamosa	2016-02-02	Adult	2019-11-14	0.1211	12°05'13.62" N, 121°20'45.66" E	Stable Isotopes
49	T. squamosa	2016-02-02	Adult	2019-11-14	0.07789	12°05'13.62" N, 121°20'45.66" E	Stable Isotopes
62	T. squamosa	2016-02-02	Adult	2019-11-14	0.15049	12°05'13.62" N, 121°20'45.66" E	Stable Isotopes
72	T. squamosa	2016-02-02	Adult	2019-11-14	0.12909	12°05'13.62" N, 121°20'45.66" E	Stable Isotopes
73	T. squamosa	2016-02-02	Adult	2019-11-14	0.11574	12°05'13.62" N, 121°20'45.66" E	Stable Isotopes
77	T. squamosa	2016-02-02	Adult	2019-11-14	0.08488	12°05'13.62" N, 121°20'45.66" E	Stable Isotopes
79	T. squamosa	2016-02-02	Adult	2019-11-14	0.0996	12°05'13.62" N, 121°20'45.66" E	Stable Isotopes
81	T. squamosa	2016-02-02	Adult	2019-11-14	0.1802	12°05'13.62" N, 121°20'45.66" E	Stable Isotopes
93	T. squamosa	2016-02-02	Adult	2019-11-14	0.1064	12°05'13.62" N, 121°20'45.66" E	Stable Isotopes
98	T. squamosa	2016-02-02	Adult	2019-11-14	0.088	12°05'13.62" N, 121°20'45.66" E	Stable Isotopes
108	T. squamosa	2016-02-02	Adult	2019-11-14	0.10976	12°05'13.62" N, 121°20'45.66" E	Stable Isotopes
111	T. squamosa	2016-02-02	Adult	2019-11-14	0.09771	12°05'13.62" N, 121°20'45.66" E	Stable Isotopes
129	T. squamosa	2016-02-02	Adult	2019-11-14	0.15013	12°05'13.62" N, 121°20'45.66" E	Stable Isotopes
132	T. squamosa	2016-02-02	Adult	2019-11-14	0.13353	12°05'13.62" N, 121°20'45.66" E	Stable Isotopes
136	T. squamosa	2016-02-02	Adult	2019-11-14	0.10793	12°05'13.62" N, 121°20'45.66" E	Stable Isotopes
138	T. squamosa	2016-02-02	Adult	2019-11-14	0.09151	12°05'13.62" N, 121°20'45.66" E	Stable Isotopes
140	T. squamosa	2016-02-02	Adult	2019-11-14	0.07116	12°05'13.62" N, 121°20'45.66" E	Stable Isotopes
145	T. squamosa	2016-02-02	Adult	2019-11-14	0.14299	12°05'13.62" N, 121°20'45.66" E	Stable Isotopes
146	T. squamosa	2016-02-02	Adult	2019-11-14	0.11855	12°05'13.62" N, 121°20'45.66" E	Stable Isotopes
155	T. squamosa	2016-02-02	Adult	2019-11-14	0.14114	12°05'13.62" N, 121°20'45.66" E	Stable Isotopes
160	T. squamosa	2016-02-02	Adult	2019-11-14	0.15125	12°05'13.62" N, 121°20'45.66" E	Stable Isotopes
165	T. squamosa	2016-02-02	Adult	2019-11-14	0.12489	12°05'13.62" N, 121°20'45.66" E	Stable Isotopes

### Sheet: S2b
Title Guibert Isis†, Conti-Jerpe Inga†, Pons Leonard, Tayaban Kuselah, Sayco Sherry Lyn, Cabaitan Patrick, Conaco Cecilia, Baker M. David. Supplementary data 2: Description of the giant clams samples Sheet 2
Sample	Species	Shell length (cm)	Life stage	Date of collection	Site Coordinates	Type of analysis	Birth date
SEM_Hh_1	H. hippopus	20	Adult	July 19,2018	12°08'71.5"N, 121°34'60.67"E	DNA	31-Mar-15
SEM_Hh_2	H. hippopus	25	Adult	July 19,2018	12°08'71.5"N, 121°34'60.67"E	DNA	31-Mar-15
SEM_Hh_4	H. hippopus	26	Adult	July 19,2018	12°08'71.5"N, 121°34'60.67"E	DNA	31-Mar-15
SEM_Hp_1	H. porcellanus	27	Adult	July 19,2018	12°08'71.5"N, 121°34'60.67"E	DNA	29-Sep-14
SEM_Hp_2	H. porcellanus	19	Adult	July 19,2018	12°08'71.5"N, 121°34'60.67"E	DNA	29-Sep-14
SEM_Hp_4	H. porcellanus	19	Adult	July 19,2018	12°08'71.5"N, 121°34'60.67"E	DNA	29-Sep-14
SEM_Td_1	T. derasa	30	Adult	July 18, 2018	12°05'07.7"N 121°20'42.3"E	DNA	2012, 2014
SEM_Td_2	T. derasa	32	Adult	July 18, 2018	12°05'07.7"N 121°20'42.3"E	DNA	2012, 2014
SEM_Td_3	T. derasa	33	Adult	July 18, 2018	12°05'07.7"N 121°20'42.3"E	DNA	2012, 2014
SEM_Tg_7	T. gigas	58	Adult	July 18, 2018	12°05'07.7"N 121°20'42.3"E	DNA	2001, 2004, 2009
SEM_Tg_9	T. gigas	59	Adult	July 18, 2018	12°05'07.7"N 121°20'42.3"E	DNA	2001, 2004, 2009
SEM_Tg_10	T. gigas	68	Adult	July 18, 2018	12°05'07.7"N 121°20'42.3"E	DNA	2001, 2004, 2009
SEM_Tm_7	T. maxima	10	Juvenile	July 19,2018	12°08'71.5"N, 121°34'60.67"E	DNA	12-May-16
SEM_Tm_8	T. maxima	9	Juvenile	July 19,2018	12°08'71.5"N, 121°34'60.67"E	DNA	12-May-16
SEM_Tm_9	T. maxima	2021-05-08	Juvenile	July 19,2018	12°08'71.5"N, 121°34'60.67"E	DNA	12-May-16
SEM_Ts_2	T. squamosa	30	Adult	July 18, 2018	12°08'71.5"N, 121°34'60.67"E	DNA	2014
SEM_Ts_4	T. squamosa	29	Adult	July 18, 2018	12°08'71.5"N, 121°34'60.67"E	DNA	2014
SEM_Ts_5	T. squamosa	28	Adult	July 18, 2018	12°08'71.5"N, 121°34'60.67"E	DNA	2014
