## Supplementary 4 for "Trophic niche partitioning in symbiotic marine invertebrates"

### Sheet: Feuil1
Title: Trophic niche partitioning in the evolution of giant clams Guibert Isis†, Conti-Jerpe Inga†, Pons Leonard, Tayaban Kuselah, Sayco Sherry Lyn, Cabaitan Patrick, Conaco Cecilia, Baker M. David. Supplementary 3: 15 most abundant IT2S sequences from the symbionts of 18 giant clam (6 different species: Tridacna gigas, Tridacna derasa, Hippopus porcellanus, Hippopus hippopus, Tridacna maxima and…
Sequences	Genus	Profile	SEM_Hh_1	SEM_Hh_2	SEM_Hh_4	SEM_Hp_1	SEM_Hp_2	SEM_Hp_4	SEM_Td_1	SEM_Td_2	SEM_Td_3	SEM_Tg_10	SEM_Tg_7	SEM_Tg_9	SEM_Tm_7	SEM_Tm_8	SEM_Tm_9	SEM_Ts_2	SEM_Ts_4	SEM_Ts_5
seq0001	Symbiodinium	A3	0	71901	7614	274	1636	1925	219	0	0	6009	0	0	0	0	0	0	0	0
seq0002	Symbiodinium	A3/A6b-A3g-A6d	0	0	0	0	0	0	0	0	0	0	0	0	0	0	0	392	0	0
seq0003	Symbiodinium	A6b/A3-A3g	0	0	0	0	0	0	0	0	0	0	0	0	0	0	0	0	338	0
seq0004	Symbiodinium	A6b/A3-A3g-A6d-A6c-A3v	0	0	0	0	0	0	0	0	0	0	0	0	216	0	0	0	0	0
seq0005	Cladocopium	C93a/C66-C93e	0	0	0	0	0	0	0	0	0	0	0	86158	0	0	0	0	0	0
seq0006	Cladocopium	C1/C1c/C3-C1al-C1b	0	0	0	0	0	0	0	0	0	0	0	0	56435	53155	65880	64824	52198	60485
seq0007	Cladocopium	C93a-C93e-C55a	81492	0	110896	86032	80893	141445	0	91204	0	74195	79487	0	0	0	0	0	0	0
seq0008	Cladocopium	C93a	0	6834	0	0	0	0	0	0	0	0	0	0	0	0	0	0	0	0
seq0009	Cladocopium	C93a-C15gw-C93f	0	0	0	0	0	0	0	0	22581	0	0	0	0	0	0	0	0	0
seq0010	Cladocopium	C66/C93a	0	0	0	0	0	0	40	0	0	0	0	0	0	0	0	0	0	0
seq0011	Cladocopium	C1-C1c-C1am-C1ao-C1an-C1b	0	0	0	0	0	0	674	0	0	0	0	0	0	0	0	0	0	0
seq0012	Durusdinium	D4/D5-D9b-D1bq-D5n	0	0	0	0	0	0	0	0	0	0	0	0	13440	23855	4202	19647	20627	5267
seq0013	Durusdinium	D1-D4-D4c-D6-D2-D4f	0	0	0	0	0	0	0	0	44354	0	0	0	0	0	0	0	0	0
seq0014	Durusdinium	D5/D4/D9b-D1bq	860	2835	0	0	0	0	0	0	0	0	0	0	0	0	0	0	0	0
seq0015	Durusdinium	D1-D4-D4c-D1c-D2	0	0	0	0	0	0	71284	0	0	0	0	0	0	0	0	0	0	0
