## Supplementary 5 for "Trophic niche partitioning in symbiotic marine invertebrates"

### Sheet: Sheet1
Title: Trophic niche partitioning in the evolution of giant clams Guibert Isis†, Conti-Jerpe Inga†, Pons Leonard, Tayaban Kuselah, Sayco Sherry Lyn, Cabaitan Patrick, Conaco Cecilia, Baker M. David. Supplementary : Ecological traits for the 6 species of giant clams used in the phylogenetic analysis.
species	DEC_leo	HERS_leo_average	delta_15N_mean_leo	delta_13C_mean_leo	Provinces_Leo	avg_growth_rate_neo	depth_neo	maximum_shell_length_neo
Hippopus hippopus	1.57079	0.25497	0.8	1.34	12	3.97	10	50
Hippopus hippopus	1.57079	0.25497	0.8	1.34	12	3.97	10	50
Hippopus hippopus	1.57079	0.25497	0.8	1.34	12	3.97	10	50
Hippopus hippopus	1.57079	0.25497	0.8	1.34	12	3.97	10	50
Hippopus hippopus	1.57079	0.25497	0.8	1.34	12	3.97	10	50
Hippopus hippopus	1.57079	0.25497	0.8	1.34	12	3.97	10	50
Hippopus hippopus	1.57079	0.25497	0.8	1.34	12	3.97	10	50
Hippopus hippopus	1.57079	0.25497	0.8	1.34	12	3.97	10	50
Hippopus hippopus	1.57079	0.25497	0.8	1.34	12	3.97	10	50
Hippopus hippopus	1.57079	0.25497	0.8	1.34	12	3.97	10	50
Hippopus hippopus	1.57079	0.25497	0.8	1.34	12	3.97	10	50
Hippopus hippopus	1.57079	0.25497	0.8	1.34	12	3.97	10	50
Hippopus hippopus	1.57079	0.25497	0.8	1.34	12	3.97	10	50
Hippopus hippopus	1.57079	0.25497	0.8	1.34	12	3.97	10	50
Hippopus hippopus	1.57079	0.25497	0.8	1.34	12	3.97	10	50
Hippopus hippopus	1.57079	0.25497	0.8	1.34	12	3.97	10	50
Hippopus hippopus	1.57079	0.25497	0.8	1.34	12	3.97	10	50
Hippopus hippopus	1.57079	0.25497	0.8	1.34	12	3.97	10	50
Hippopus hippopus	1.57079	0.25497	0.8	1.34	12	3.97	10	50
Hippopus hippopus	1.57079	0.25497	0.8	1.34	12	3.97	10	50
Hippopus hippopus	1.57079	0.25497	0.8	1.34	12	3.97	10	50
Hippopus hippopus	1.57079	0.25497	0.8	1.34	12	3.97	10	50
Hippopus hippopus	1.57079	0.25497	0.8	1.34	12	3.97	10	50
Hippopus porcellanus	1.15091	0.263287	0.4	1.07	4	3.78	9	41.1
Tridacna gigas	0.517246	0.525056	0.09	0.5	13	6.93	10	137
Tridacna gigas	0.517246	0.525056	0.09	0.5	13	6.93	10	137
Tridacna gigas	0.517246	0.525056	0.09	0.5	13	6.93	10	137
Tridacna gigas	0.517246	0.525056	0.09	0.5	13	6.93	10	137
Tridacna gigas	0.517246	0.525056	0.09	0.5	13	6.93	10	137
Tridacna gigas	0.517246	0.525056	0.09	0.5	13	6.93	10	137
Tridacna gigas	0.517246	0.525056	0.09	0.5	13	6.93	10	137
Tridacna gigas	0.517246	0.525056	0.09	0.5	13	6.93	10	137
Tridacna gigas	0.517246	0.525056	0.09	0.5	13	6.93	10	137
Tridacna gigas	0.517246	0.525056	0.09	0.5	13	6.93	10	137
Tridacna gigas	0.517246	0.525056	0.09	0.5	13	6.93	10	137
Tridacna gigas	0.517246	0.525056	0.09	0.5	13	6.93	10	137
Tridacna gigas	0.517246	0.525056	0.09	0.5	13	6.93	10	137
Tridacna derasa	0.926597	0.347807	0.4	0.84	9	4.25	20	60
Tridacna derasa	0.926597	0.347807	0.4	0.84	9	4.25	20	60
Tridacna derasa	0.926597	0.347807	0.4	0.84	9	4.25	20	60
Tridacna derasa	0.926597	0.347807	0.4	0.84	9	4.25	20	60
Tridacna derasa	0.926597	0.347807	0.4	0.84	9	4.25	20	60
Tridacna derasa	0.926597	0.347807	0.4	0.84	9	4.25	20	60
Tridacna derasa	0.926597	0.347807	0.4	0.84	9	4.25	20	60
Tridacna derasa	0.926597	0.347807	0.4	0.84	9	4.25	20	60
Tridacna derasa	0.926597	0.347807	0.4	0.84	9	4.25	20	60
Tridacna squamosa	1.89753	0.18471	0.74	1.74	19	3.34	42	47.6
Tridacna squamosa	1.89753	0.18471	0.74	1.74	19	3.34	42	47.6
Tridacna squamosa	1.89753	0.18471	0.74	1.74	19	3.34	42	47.6
Tridacna squamosa	1.89753	0.18471	0.74	1.74	19	3.34	42	47.6
Tridacna squamosa	1.89753	0.18471	0.74	1.74	19	3.34	42	47.6
Tridacna squamosa	1.89753	0.18471	0.74	1.74	19	3.34	42	47.6
Tridacna squamosa	1.89753	0.18471	0.74	1.74	19	3.34	42	47.6
Tridacna squamosa	1.89753	0.18471	0.74	1.74	19	3.34	42	47.6
Tridacna squamosa	1.89753	0.18471	0.74	1.74	19	3.34	42	47.6
Tridacna squamosa	1.89753	0.18471	0.74	1.74	19	3.34	42	47.6
Tridacna squamosa	1.89753	0.18471	0.74	1.74	19	3.34	42	47.6
Tridacna squamosa	1.89753	0.18471	0.74	1.74	19	3.34	42	47.6
Tridacna squamosa	1.89753	0.18471	0.74	1.74	19	3.34	42	47.6
Tridacna squamosa	1.89753	0.18471	0.74	1.74	19	3.34	42	47.6
Tridacna squamosa	1.89753	0.18471	0.74	1.74	19	3.34	42	47.6
Tridacna squamosa	1.89753	0.18471	0.74	1.74	19	3.34	42	47.6
Tridacna squamosa	1.89753	0.18471	0.74	1.74	19	3.34	42	47.6
Tridacna squamosa	1.89753	0.18471	0.74	1.74	19	3.34	42	47.6
Tridacna squamosa	1.89753	0.18471	0.74	1.74	19	3.34	42	47.6
Tridacna squamosa	1.89753	0.18471	0.74	1.74	19	3.34	42	47.6
Tridacna squamosa	1.89753	0.18471	0.74	1.74	19	3.34	42	47.6
Tridacna squamosa	1.89753	0.18471	0.74	1.74	19	3.34	42	47.6
Tridacna squamosa	1.89753	0.18471	0.74	1.74	19	3.34	42	47.6
Tridacna squamosa	1.89753	0.18471	0.74	1.74	19	3.34	42	47.6
Tridacna squamosa	1.89753	0.18471	0.74	1.74	19	3.34	42	47.6
Tridacna squamosa	1.89753	0.18471	0.74	1.74	19	3.34	42	47.6
Tridacna squamosa	1.89753	0.18471	0.74	1.74	19	3.34	42	47.6
Tridacna squamosa	1.89753	0.18471	0.74	1.74	19	3.34	42	47.6
Tridacna squamosa	1.89753	0.18471	0.74	1.74	19	3.34	42	47.6
Tridacna squamosa	1.89753	0.18471	0.74	1.74	19	3.34	42	47.6
Tridacna squamosa	1.89753	0.18471	0.74	1.74	19	3.34	42	47.6
Tridacna maxima	1.27418	0.112294	0.51	1.17	19	1.71	21.2	50
Tridacna maxima	1.27418	0.112294	0.51	1.17	19	1.71	21.2	50
Tridacna maxima	1.27418	0.112294	0.51	1.17	19	1.71	21.2	50
Tridacna maxima	1.27418	0.112294	0.51	1.17	19	1.71	21.2	50
Tridacna maxima	1.27418	0.112294	0.51	1.17	19	1.71	21.2	50
Tridacna maxima	1.27418	0.112294	0.51	1.17	19	1.71	21.2	50
Tridacna maxima	1.27418	0.112294	0.51	1.17	19	1.71	21.2	50
Tridacna maxima	1.27418	0.112294	0.51	1.17	19	1.71	21.2	50
Tridacna maxima	1.27418	0.112294	0.51	1.17	19	1.71	21.2	50
Tridacna maxima	1.27418	0.112294	0.51	1.17	19	1.71	21.2	50
Tridacna maxima	1.27418	0.112294	0.51	1.17	19	1.71	21.2	50
Tridacna maxima	1.27418	0.112294	0.51	1.17	19	1.71	21.2	50
Tridacna maxima	1.27418	0.112294	0.51	1.17	19	1.71	21.2	50
Tridacna maxima	1.27418	0.112294	0.51	1.17	19	1.71	21.2	50
Tridacna maxima	1.27418	0.112294	0.51	1.17	19	1.71	21.2	50
Tridacna maxima	1.27418	0.112294	0.51	1.17	19	1.71	21.2	50
Tridacna maxima	1.27418	0.112294	0.51	1.17	19	1.71	21.2	50
Tridacna maxima	1.27418	0.112294	0.51	1.17	19	1.71	21.2	50
Tridacna maxima	1.27418	0.112294	0.51	1.17	19	1.71	21.2	50
Tridacna maxima	1.27418	0.112294	0.51	1.17	19	1.71	21.2	50
Tridacna maxima	1.27418	0.112294	0.51	1.17	19	1.71	21.2	50
Tridacna maxima	1.27418	0.112294	0.51	1.17	19	1.71	21.2	50
Tridacna maxima	1.27418	0.112294	0.51	1.17	19	1.71	21.2	50
Tridacna maxima	1.27418	0.112294	0.51	1.17	19	1.71	21.2	50
Tridacna maxima	1.27418	0.112294	0.51	1.17	19	1.71	21.2	50
Tridacna maxima	1.27418	0.112294	0.51	1.17	19	1.71	21.2	50
Tridacna maxima	1.27418	0.112294	0.51	1.17	19	1.71	21.2	50
Tridacna maxima	1.27418	0.112294	0.51	1.17	19	1.71	21.2	50
Tridacna maxima	1.27418	0.112294	0.51	1.17	19	1.71	21.2	50
Tridacna maxima	1.27418	0.112294	0.51	1.17	19	1.71	21.2	50
Tridacna maxima	1.27418	0.112294	0.51	1.17	19	1.71	21.2	50
Tridacna maxima	1.27418	0.112294	0.51	1.17	19	1.71	21.2	50
Tridacna maxima	1.27418	0.112294	0.51	1.17	19	1.71	21.2	50
Tridacna maxima	1.27418	0.112294	0.51	1.17	19	1.71	21.2	50
Tridacna maxima	1.27418	0.112294	0.51	1.17	19	1.71	21.2	50
Tridacna maxima	1.27418	0.112294	0.51	1.17	19	1.71	21.2	50
Tridacna maxima	1.27418	0.112294	0.51	1.17	19	1.71	21.2	50
Tridacna maxima	1.27418	0.112294	0.51	1.17	19	1.71	21.2	50
Tridacna maxima	1.27418	0.112294	0.51	1.17	19	1.71	21.2	50
Tridacna maxima	1.27418	0.112294	0.51	1.17	19	1.71	21.2	50
Tridacna maxima	1.27418	0.112294	0.51	1.17	19	1.71	21.2	50
Tridacna maxima	1.27418	0.112294	0.51	1.17	19	1.71	21.2	50
Tridacna maxima	1.27418	0.112294	0.51	1.17	19	1.71	21.2	50
Tridacna maxima	1.27418	0.112294	0.51	1.17	19	1.71	21.2	50
Tridacna maxima	1.27418	0.112294	0.51	1.17	19	1.71	21.2	50
Tridacna maxima	1.27418	0.112294	0.51	1.17	19	1.71	21.2	50
Tridacna maxima	1.27418	0.112294	0.51	1.17	19	1.71	21.2	50
Tridacna maxima	1.27418	0.112294	0.51	1.17	19	1.71	21.2	50
Tridacna maxima	1.27418	0.112294	0.51	1.17	19	1.71	21.2	50
Tridacna maxima	1.27418	0.112294	0.51	1.17	19	1.71	21.2	50
Tridacna maxima	1.27418	0.112294	0.51	1.17	19	1.71	21.2	50
